# High-resolution analysis of T cell subsets, clonality, and trajectories in psoriasis

**DOI:** 10.64898/2026.10.23.761402

**Authors:** Xin Luo, Jared H. Liu, Dev Bhatt, Joy Q. Jin, David Wu, Samuel Alber, Marwa Hakimi, Jinyeong Lim, Faye Orcales, Samuel Yeroushalmi, Zhi-Ming Huang, Tina Bhutani, Paolo Manzanillo, Wilson Liao

## Abstract

Psoriasis is sustained by type 17 immunity, yet how transcriptionally defined T-cell states are clonally organized across lesions, clinically uninvolved skin, and the circulation remains incompletely understood. We performed paired single-cell RNA and T-cell receptor (TCR) sequencing of T cells isolated from two spatially separated lesions, non-lesional skin, and peripheral blood from 23 participants with psoriasis, together with healthy skin and blood comparators. We resolved 19 cutaneous T-cell populations and found that lesions were enriched for IL-17-associated CD4+ and CD8+ states and activated regulatory T-cell states. CD8+ Tc17 cells showed prominent clonal expansion, and expanded clonotypes contributed more prominently to skin than to blood. Clonotype sharing was greatest between paired lesions, while clonotypes detected in cutaneous IL-17-associated cells mapped to multiple circulating phenotypes, indicating that blood and skin capture complementary features of the disease-associated repertoire. At the sample level, T-cell composition separated 57 lesional samples into two recurrent compositional states that were largely concordant across paired body sites. HLA-C*06:02 status was associated with differences in pretreatment lesional CD8+ T-cell composition, clonotype overlap, and clonal-size distributions. Exploratory longitudinal analyses in eight treated participants showed heterogeneous remodeling of T-cell composition and clonotype detection after therapy. Together, these findings define tissue-restricted and tissue-shared features of the psoriatic T-cell repertoire and identify clonal architecture across skin sites and blood as an organizing feature of lesion heterogeneity.
