## Supplemental Table 1 for "High-resolution analysis of T cell subsets, clonality, and trajectories in psoriasis"

### Sheet: Sheet1
SequencingDataPrefix	SeuratSampleName	tissue	Site	PrePostTreatmentSamples	SubjectIDOfficial	SitePrefix	TreatmentPrefix	Replicate	SampleNameOfficial
UCSF_CDNA_01	UCSF_CDNA_01	skin	lesional	FALSE	TC1PP01	L			TC1PP01_L
UCSF_CDNA_03	UCSF_CDNA_03	skin	healthy	FALSE	TC1PH03	H			TC1PH03_H
UCSF_CDNA_05	UCSF_CDNA_05	skin	healthy	FALSE	TC1PH05	H			TC1PH05_H
UCSF_CDNA_07	UCSF_CDNA_07	skin	lesional	FALSE	TC1PP07	L			TC1PP07_L
UCSF_CDNA_08A	UCSF_CDNA_08A	skin	lesional	FALSE	TC1PP08	L			TC1PP08_L
UCSF_CDNA_08B	UCSF_CDNA_08B	skin	lesional	FALSE	TC1PP08	L			TC1PP08_L
UCSF_CDNA_09A	UCSF_CDNA_09A	skin	lesional	FALSE	TC1P109	L			TC1P109_L
UCSF_CDNA_09B	UCSF_CDNA_09B	skin	lesional	FALSE	TC1P109	L			TC1P109_L
UCSF01_CDNA_L	UCSF01_CDNA_L	skin	lesional	FALSE	TC1P101	L			TC1P101_L
UCSF01_CDNA_N	UCSF01_CDNA_N	skin	nonlesional	FALSE	TC1P101	N			TC1P101_N
UCSF01_CDNA_C	UCSF01_CDNA_C	skin	contralesional	FALSE	TC1P101	C			TC1P101_C
UCSF02_CDNA_L	UCSF02_CDNA_L	skin	lesional	FALSE	TC1P104	L			TC1P104_L
UCSF02_CDNA_N	UCSF02_CDNA_N	skin	nonlesional	FALSE	TC1P104	N			TC1P104_N
UCSF02_CDNA_C	UCSF02_CDNA_C	skin	contralesional	FALSE	TC1P104	C			TC1P104_C
UCSF03_CDNA_L	UCSF03_CDNA_L	skin	lesional	FALSE	TC1P105	L			TC1P105_L
UCSF03_CDNA_N	UCSF03_CDNA_N	skin	nonlesional	FALSE	TC1P105	N			TC1P105_N
UCSF04_CDNA_L		skin	contralesional	FALSE	TC1P105	C			TC1P105_C
UCSF04_CDNA_N		skin	lesional	FALSE	TC1P107	L			TC1P107_L
UCSF03_CDNA_C		skin	nonlesional	FALSE	TC1P107	N			TC1P107_N
ucsf5_cdna	ucsf5_cdna	skin	lesional	FALSE	TC1P01	L			TC1P01_L
ucsf6_cdna	ucsf6_cdna	skin	healthy	FALSE	TC1H01	H			TC1H01_H
ucsf7_cdna		skin	healthy	FALSE	TC1H02	H			TC1H02_H
ucsf_cdna8L	ucsf_cdna8L	skin	lesional	FALSE	TC1P02	L			TC1P02_L
ucsf_cdna8N	ucsf_cdna8N	skin	nonlesional	FALSE	TC1P02	N			TC1P02_N
ucsf_cdna8C	ucsf_cdna8C	skin	contralesional	FALSE	TC1P02	C			TC1P02_C
ucsf_cdna9L	ucsf_cdna9L	skin	lesional	FALSE	TC1P103	L			TC1P103_L
ucsf_cdna9N	ucsf_cdna9N	skin	nonlesional	FALSE	TC1P103	N			TC1P103_N
ucsf_cdna9C	ucsf_cdna9C	skin	contralesional	FALSE	TC1P103	C			TC1P103_C
ucsf_cdna5p	ucsf5p	blood	blood	FALSE	TC1P01	B			TC1P01_B
ucsf_cdna8p	ucsf8p	blood	blood	FALSE	TC1P02	B			TC1P02_B
ucsf_cdna9p	ucsf9p	blood	blood	FALSE	TC1P103	B			TC1P103_B
UCSF01_CDNA_P	UCSF01_P	blood	blood	FALSE	TC1P101	B			TC1P101_B
UCSF02_CDNA_P	UCSF02_P	blood	blood	FALSE	TC1P104	B			TC1P104_B
UCSF03_CDNA_P	UCSF03_P	blood	blood	FALSE	TC1P105	B			TC1P105_B
UCSF04_CDNA_P	UCSF04_P	blood	blood	FALSE	TC1P107	B			TC1P107_B
ucsf_cdna10p	ucsf10p	blood	blood	FALSE	TC1P04	B			TC1P04_B
ucsf_cdna11p	ucsf11p	blood	blood	TRUE	TC1P05	B	Pre		TC1P05_B_Pre
ucsf_cdna10L	ucsf_cdna10L	skin	lesional	FALSE	TC1P04	L			TC1P04_L
ucsf_cdna10N	ucsf_cdna10N	skin	nonlesional	FALSE	TC1P04	N			TC1P04_N
ucsf_cdna10C	ucsf_cdna10C	skin	contralesional	FALSE	TC1P04	C			TC1P04_C
ucsf_cdna11L	ucsf_cdna11L	skin	lesional	TRUE	TC1P05	L	Pre		TC1P05_L_Pre
ucsf_cdna11N	ucsf_cdna11N	skin	nonlesional	TRUE	TC1P05	N	Pre		TC1P05_N_Pre
ucsf_cdna11C	ucsf_cdna11C	skin	contralesional	TRUE	TC1P05	C	Pre		TC1P05_C_Pre
ucsf_cdna12L	ucsf_cdna12L	skin	lesional	TRUE	TC1P06	L	Pre		TC1P06_L_Pre
ucsf_cdna12C	ucsf_cdna12C	skin	contralesional	TRUE	TC1P06	C	Pre		TC1P06_C_Pre
ucsf_cdna12N	ucsf_cdna12N	skin	nonlesional	TRUE	TC1P06	N	Pre		TC1P06_N_Pre
ucsf_cdna12p	ucsf12p	blood	blood	TRUE	TC1P06	B	Pre		TC1P06_B_Pre
ucsf_cdna13L	ucsf_cdna13L	skin	lesional	TRUE	TC1P07	L	Pre		TC1P07_L_Pre
ucsf_cdna13C	ucsf_cdna13C	skin	contralesional	TRUE	TC1P07	C	Pre		TC1P07_C_Pre
ucsf_cdna13N	ucsf_cdna13N	skin	nonlesional	TRUE	TC1P07	N	Pre		TC1P07_N_Pre
ucsf_cdna13p	ucsf13p	blood	blood	TRUE	TC1P07	B	Pre		TC1P07_B_Pre
ucsf_cdna14L	ucsf_cdna14L	skin	lesional	TRUE	TC1P08	L	Pre		TC1P08_L_Pre
ucsf_cdna14C	ucsf_cdna14C	skin	contralesional	TRUE	TC1P08	C	Pre		TC1P08_C_Pre
ucsf_cdna14N	ucsf_cdna14N	skin	nonlesional	TRUE	TC1P08	N	Pre		TC1P08_N_Pre
ucsf_cdna14p	ucsf14p	blood	blood	TRUE	TC1P08	B	Pre		TC1P08_B_Pre
ucsf_cdna15L	ucsf_cdna15L	skin	lesional	TRUE	TC1P09	L	Pre		TC1P09_L_Pre
ucsf_cdna15C	ucsf_cdna15C	skin	contralesional	TRUE	TC1P09	C	Pre		TC1P09_C_Pre
ucsf_cdna15N	ucsf_cdna15N	skin	nonlesional	TRUE	TC1P09	N	Pre		TC1P09_N_Pre
ucsf_cdna15p	ucsf15p	blood	blood	TRUE	TC1P09	B	Pre		TC1P09_B_Pre
ucsf_cdna16L	ucsf16L	skin	lesional	FALSE	TC1P10	L			TC1P10_L
ucsf_cdna16C	ucsf16C	skin	contralesional	FALSE	TC1P10	C			TC1P10_C
ucsf_cdna16N	ucsf16N	skin	nonlesional	FALSE	TC1P10	N			TC1P10_N
ucsf_cdna16p	ucsf16p	blood	blood	FALSE	TC1P10	B			TC1P10_B
ucsf_cdna17L	ucsf17L	skin	lesional	TRUE	TC1P11	L	Pre		TC1P11_L_Pre
ucsf_cdna17C	ucsf17C	skin	contralesional	TRUE	TC1P11	C	Pre		TC1P11_C_Pre
ucsf_cdna17N	ucsf17N	skin	nonlesional	TRUE	TC1P11	N	Pre		TC1P11_N_Pre
ucsf_cdna17p	ucsf17p	blood	blood	TRUE	TC1P11	B	Pre		TC1P11_B_Pre
ucsf_cdna18L	ucsf_cdna18L	skin	lesional	TRUE	TC1P05	L	Post		TC1P05_L_Post
ucsf_cdna18C	ucsf_cdna18C	skin	contralesional	TRUE	TC1P05	C	Post		TC1P05_C_Post
ucsf_cdna18N	ucsf_cdna18N	skin	nonlesional	TRUE	TC1P05	N	Post		TC1P05_N_Post
cdna_18p	cdna_18p	blood	blood	TRUE	TC1P05	B	Post		TC1P05_B_Post
ucsf_cdna19L	ucsf_cdna19L	skin	lesional	TRUE	TC1P12	L	Pre		TC1P12_L_Pre
ucsf_cdna19C	ucsf_cdna19C	skin	contralesional	TRUE	TC1P12	C	Pre		TC1P12_C_Pre
ucsf_cdna19N	ucsf_cdna19N	skin	nonlesional	TRUE	TC1P12	N	Pre		TC1P12_N_Pre
cdna_19p	cdna_19p	blood	blood	TRUE	TC1P12	B	Pre		TC1P12_B_Pre
ucsf_cdna20L	ucsf_cdna20L	skin	lesional	TRUE	TC1P06	L	Post		TC1P06_L_Post
ucsf_cdna20C	ucsf_cdna20C	skin	contralesional	TRUE	TC1P06	C	Post		TC1P06_C_Post
ucsf_cdna20N	ucsf_cdna20N	skin	nonlesional	TRUE	TC1P06	N	Post		TC1P06_N_Post
cdna_20p	cdna_20p	blood	blood	TRUE	TC1P06	B	Post		TC1P06_B_Post
ucsf_cdna21L	ucsf_cdna21L	skin	lesional	FALSE	TC1P13	L			TC1P13_L
		skin	contralesional	FALSE	TC1P13	C			TC1P13_C
		skin	nonlesional	FALSE	TC1P13	N			TC1P13_N
cdna_21p	cdna_21p	blood	blood	FALSE	TC1P13	B			TC1P13_B
ucsf_cdna22L	ucsf_cdna22L	skin	lesional	TRUE	TC1P08	L	Post		TC1P08_L_Post
ucsf_cdna22C	ucsf_cdna22C	skin	contralesional	TRUE	TC1P08	C	Post		TC1P08_C_Post
ucsf_cdna22N	ucsf_cdna22N	skin	nonlesional	TRUE	TC1P08	N	Post		TC1P08_N_Post
cdna_22p	cdna_22p	blood	blood	TRUE	TC1P08	B	Post		TC1P08_B_Post
ucsf_cdna23L	ucsf_cdna23L	skin	lesional	TRUE	TC1P09	L	Post		TC1P09_L_Post
ucsf_cdna23C	ucsf_cdna23C	skin	contralesional	TRUE	TC1P09	C	Post		TC1P09_C_Post
ucsf_cdna23N	ucsf_cdna23N	skin	nonlesional	TRUE	TC1P09	N	Post		TC1P09_N_Post
cdna_23p	cdna_23p	blood	blood	TRUE	TC1P09	B	Post		TC1P09_B_Post
cdna24L	ucsf_cdna24L	skin	lesional	TRUE	TC1P12	L	Post		TC1P12_L_Post
cdna24C	ucsf_cdna24C	skin	contralesional	TRUE	TC1P12	C	Post		TC1P12_C_Post
cdna24N	ucsf_cdna24N	skin	nonlesional	TRUE	TC1P12	N	Post		TC1P12_N_Post
cdna_24p	cdna_24p	blood	blood	TRUE	TC1P12	B	Post		TC1P12_B_Post
cdna_c11p	cdna_c11p	blood	blood	FALSE	HC14	B			HC14_B
cdna_c12p	cdna_c12p	blood	blood	FALSE	HC15	B			HC15_B
cdna_c13p	cdna_c13p	blood	blood	FALSE	HC16	B			HC16_B
cdna_c14p	cdna_c14p	blood	blood	FALSE	HC17	B			HC17_B
cdna_c15p	cdna_c15p	blood	blood	FALSE	HC18	B			HC18_B
cdna_c16p	cdna_c16p	blood	blood	FALSE	HC19	B			HC19_B
		blood	blood	FALSE	HC20	B			HC20_B
cdna25L	ucsf_cdna25L	skin	lesional	TRUE	TC1P07	L	Post		TC1P07_L_Post
cdna25C	ucsf_cdna25C	skin	contralesional	TRUE	TC1P07	C	Post		TC1P07_C_Post
cdna25N	ucsf_cdna25N	skin	nonlesional	TRUE	TC1P07	N	Post		TC1P07_N_Post
cdna_25p	cdna_25p	blood	blood	TRUE	TC1P07	B	Post		TC1P07_B_Post
cdna26L	ucsf_cdna26L	skin	lesional	TRUE	TC1P14	L	Pre		TC1P14_L_Pre
cdna26C	ucsf_cdna26C	skin	contralesional	TRUE	TC1P14	C	Pre		TC1P14_C_Pre
cdna26N	ucsf_cdna26N	skin	nonlesional	TRUE	TC1P14	N	Pre		TC1P14_N_Pre
cdna_26p	cdna_26p	blood	blood	TRUE	TC1P14	B	Pre		TC1P14_B_Pre
cdna27L	ucsf_cdna27L	skin	lesional	TRUE	TC1P11	L	Post		TC1P11_L_Post
cdna27C	ucsf_cdna27C	skin	contralesional	TRUE	TC1P11	C	Post		TC1P11_C_Post
cdna27N	ucsf_cdna27N	skin	nonlesional	TRUE	TC1P11	N	Post		TC1P11_N_Post
cdna_27p	cdna_27p	blood	blood	TRUE	TC1P11	B	Post		TC1P11_B_Post
cdna_28L	cdna_28L	skin	lesional	FALSE	TC1P15	L			TC1P15_L
cdna_28C	cdna_28C	skin	contralesional	FALSE	TC1P15	C			TC1P15_C
cdna_28N	cdna_28N	skin	nonlesional	FALSE	TC1P15	N			TC1P15_N
cdna_28Pa	cdna_28Pa	blood	blood	FALSE	TC1P15	B		A	TC1P15_B_A
cdna_28Pb	cdna_28Pb	blood	blood	FALSE	TC1P15	B		B	TC1P15_B_B
cdna_29L	cdna_29L	skin	lesional	TRUE	TC1P14	L	Post		TC1P14_L_Post
cdna_29C	cdna_29C	skin	contralesional	TRUE	TC1P14	C	Post		TC1P14_C_Post
cdna_29N	cdna_29N	skin	nonlesional	TRUE	TC1P14	N	Post		TC1P14_N_Post
cdna_29Pa	cdna_29Pa	blood	blood	TRUE	TC1P14	B	Post	A	TC1P14_B_PostA
cdna_29Pb	cdna_29Pb	blood	blood	TRUE	TC1P14	B	Post	B	TC1P14_B_PostB
